# Targeted sequence capture array for phylogenetics and population genomics in the Salicaceae

**DOI:** 10.1101/2020.05.08.084640

**Authors:** Brian J. Sanderson, Stephen P. DiFazio, Quentin C. Cronk, Tao Ma, Matthew S. Olson

**Affiliations:** Department of Biological Sciences, Texas Tech University, Lubbock, TX 79409-3131 USA; Department of Biology, West Virginia University, Morgantown, WV, 26506 USA; Department of Botany, University of British Columbia, Vancouver, BC, V6T 1Z4 Canada; Key Laboratory of Bio-Resource and Eco-Environment of Ministry of Education, College of Life Sciences, Sichuan University, Chengdu 610065, People’s Republic of China

**Keywords:** Phylogenetics, *Populus*, Salicaceae, *Salix*, targeted sequence capture

## Abstract

**Premise of the study:** The family Salicaceae has proved taxonomically challenging, especially in the genus *Salix*, which is speciose and features frequent hybridization and polyploidy. Past efforts to reconstruct the phylogeny with molecular barcodes have failed to resolve the species relationships of many sections of the genus.

**Methods:** We used the wealth of sequence data in the family to design sequence capture probes to target regions of 300-1200 base pairs of exonic regions of 972 genes.

**Results:** We recovered sequence data for nearly all of the targeted genes in three species of *Populus* and three species of *Salix*. We present a species tree, discuss concordance among gene trees, as well as some population genomic summary statistics for these loci.

**Conclusions:** Our sequence capture array has extremely high capture efficiency within the genera *Populus* and *Salix*, resulting in abundant phylogenetic information. Additionally, these loci show promise for population genomic studies.
