## Supplemental Tables for "Targeted sequence capture array for phylogenetics and population genomics in the Salicaceae"

### Sheet: Table S1
Table S1. Coverage summary statistics for whole-genome reads used to design sequence capture array. For each library, values represent the name of the sequenced individual, the number of reads in the sequenced library, the number of reads that mapped to the Populus trichocarpa v3 reference genome, the proportion of reads that mapped to the reference genome, and the mean and standard deviation of …
Species	Accession Name	Public Repository	Accession Number	Num. Reads	Num. Mapped	Percent Mapped	Mean Depth	SD Depth
Populus angustifolia	pang01	BIG	CRR050708	191379616	180454790	0.942915	39.4424	294.85
Populus balsamifera	SOU_01	NCBI	SRR12261231	175596920	167207745	0.952225	35.5896	156.447
Populus balsamifera	FBK_13	NCBI	SRR12261232	171097409	160238108	0.936531	34.0244	145.042
Populus deltoides	D-124	NCBI	SRR5838020	207067521	194884064	0.941162	31.2981	220.233
Populus deltoides	WV94	NCBI	SRR8840532	353115784	336374576	0.95259	69.6462	329.751
Populus euphratica		NCBI	SRX203089	186066775	152300639	0.818527	20.4055	287.857
Populus fremontii	pfre01	BIG	CRR050703	153082983	147029513	0.960456	31.9426	347.479
Populus koreana	1110-08-41560	NCBI	SRR12235434	22706034	22497249	0.990805	12.7029	59.4306
Populus lasiocarpa	plas01	BIG	CRR050693	121764359	115953850	0.952281	24.6672	147.456
Populus nigra	Lombardy	NCBI	SRR12235433	27860537	27604913	0.990825	14.4041	53.0971
Populus tremuloides	YA-128	NCBI	SRX1892141	258386763	222870422	0.862546	35.234	359.348
Salix arbutifolia	036493-0126-2002_1	NCBI	SRR12282382	87960801	57603104	0.654872	11.4698	140.051
Salix arbutifolia	036493-0126-2002_2	NCBI	SRR12282381	190461081	122295069	0.6421	24.2907	297.337
Salix bebbiana	WBT-B1_1	NCBI	SRR12282397	108665623	54019879	0.49712	10.2688	80.5068
Salix bebbiana	WBT-B1_2	NCBI	SRR12282396	124144634	60761429	0.489441	11.4668	87.0276
Salix chaenomeloides		BIG	CRR151201	80387513	51504967	0.640709	11.6827	65.4934
Salix eriocephala	DUK-E5_1	NCBI	SRR12282395	104181599	57367121	0.550645	11.3285	115.489
Salix eriocephala	DUK-E5_2	NCBI	SRR12282394	94097867	48047439	0.510611	9.4207	86.0106
Salix interior	BPL-EX1_1	NCBI	SRR12282393	68297806	43936147	0.643302	8.7053	114.127
Salix interior	BPL-EX1_2	NCBI	SRR12282392	106995090	64234324	0.600348	12.6396	162.34
Salix purpurea	94006	NCBI	SRR4170081	227793289	186840408	0.820219	54.2615	430.464
Salix purpurea	Fish Creek	NCBI	SRR4170163	197291117	141180761	0.715596	48.6866	464.816
Salix scouleriana	SS	NCBI	SRR12282391	152593665	90770089	0.594848	17.6145	311.37
Salix sitchensis	SS_1	NCBI	SRR12282390	88516326	48007836	0.542361	9.4462	97.7466
Salix sitchensis	SS_2	NCBI	SRR12282389	72600966	38339695	0.528088	7.5281	78.1918

### Sheet: Table S2
Table S2. Distribution of probes across the Salix purpurea genome.
Chromosome	Probe Count
Chr01	753
Chr02	1378
Chr03	812
Chr04	772
Chr05	645
Chr06	1160
Chr07	625
Chr08	742
Chr09	606
Chr10	1000
Chr11	319
Chr12	394
Chr13	487
Chr14	570
Chr15	378
Chr16	1120
Chr17	397
Chr18	646
Chr19	113
scaffold_123	34

### Sheet: Table S3
Table S3. Collection details for Populus and Salix species
Species	Location	Latitude	Longitude	Year
Populus balsamifera	Mount Groulx, Quebec, Canada	51.33	-68.09	2010
Populus tremula	Umeå, Sweden (SwAsp collection)			2010
Populus mexicana	Navojoa, Sonora, Mexico	27.1026	-109.445	2018
Salix nigra	Dickins Springs, TX, USA	33.6289	-100.823	2016
Salix exigua	Rio Bonito, NM, USA	33.5267	-105.439	2016
Salix phlebophylla	Murphy Dome, AK, USA	64.955	-147.631	2016

### Sheet: Table S4
Table S4. Summary of read depth at on- and off-target sites. For each library values represent the 5%, 25%, 50%, 75%, and 99% quantiles of read depth, the maximum number of reads mapped to a site, and the mean and standard deviation of read depth.
ON-TARGET READ DEPTH										OFF-TARGET READ DEPTH
Library	0.05	0.25	0.5	0.75	0.99	MAX	Mean	SD		Library	0.05	0.25	0.5	0.75	0.99	MAX	Mean	SD
I_polycarpa_WGS-2	11	32	50	71	169	285	44.3866	1.14287		I_polycarpa_WGS-2	3	17	33	53	142	274	27.4225	1.58005
P_balsamifera_MGR-01	4	24	41	61	138	250	33.1455	1.55942		P_balsamifera_MGR-01	1	4	12	25	71	145	10.4634	1.78521
P_balsamifera_MGR-04	5	31	53	77	174	252	42.0639	1.59917		P_balsamifera_MGR-04	1	4	14	31	88	165	11.9369	2.02276
P_mexicana_PM3	5	35	61	89	187	244	47.4392	1.6999		P_mexicana_PM3	1	5	16	36	99	176	13.396	2.15804
P_mexicana_PM5	5	37	63	92	197	247	49.2855	1.71578		P_mexicana_PM5	1	5	17	37	103	178	13.9209	2.16824
P_tremula_R01-01	4	29	51	74	174	270	39.9416	1.67573		P_tremula_R01-01	1	4	14	30	92	250	11.7053	1.99459
P_tremula_R04-01	4	24	42	62	150	267	33.72	1.59783		P_tremula_R04-01	1	4	12	25	72	252	10.3932	1.80245
S_exigua_SE002	9	53	86	121	206	251	67.1062	1.61015		S_exigua_SE002	1	5	19	44	138	238	15.2574	2.43483
S_exigua_SE053	7	40	66	92	161	244	50.9257	1.56866		S_exigua_SE053	1	5	15	33	103	189	12.8068	2.0834
S_nigra_SG037	8	53	88	125	222	258	67.5797	1.7216		S_nigra_SG037	1	6	21	47	138	223	16.653	2.44294
S_nigra_SG051	5	26	44	63	127	242	34.9071	1.50141		S_nigra_SG051	1	4	11	24	74	130	9.83068	1.85152
S_phlebophylla_SP15M	8	34	54	76	135	265	44.3554	1.33769		S_phlebophylla_SP15M	1	4	14	29	88	255	11.6435	1.97398
S_phlebophylla_SP7F	7	31	49	69	127	266	39.9306	1.35361		S_phlebophylla_SP7F	1	4	12	26	76	251	10.8126	1.83646

### Sheet: Table S5
Table S5. Nucleotide diversity expressed as Nei's pi for nonsynonymous and synonymous sites.
Species	Site	Average Pi
P_balsamifera	Nonsynonymous	0.00579643
P_balsamifera	Synonymous	0.017359
P_mexicana	Nonsynonymous	0.00573509
P_mexicana	Synonymous	0.0168861
P_tremula	Nonsynonymous	0.00701885
P_tremula	Synonymous	0.0217661
S_exigua	Nonsynonymous	0.00250021
S_exigua	Synonymous	0.00745415
S_nigra	Nonsynonymous	0.00408604
S_nigra	Synonymous	0.0123475
S_phlebophylla	Nonsynonymous	0.00506073
S_phlebophylla	Synonymous	0.0166932
